# Characterization of a haplotype-reference panel for genotyping by low-pass sequencing in Swiss Large White pigs

**DOI:** 10.1101/2021.03.11.434987

**Authors:** Adéla Nosková, Meenu Bhati, Naveen Kumar Kadri, Danang Crysnanto, Stefan Neuenschwander, Andreas Hofer, Hubert Pausch

## Abstract

**Background:** The key-ancestor approach has been frequently applied to prioritize individuals for whole-genome sequencing based on their marginal genetic contribution to current populations. Using this approach, we selected 70 key ancestors from two lines of the Swiss Large White breed that have been selected divergently for fertility and fattening traits and sequenced their genomes with short paired-end reads.

**Results:** Using pedigree records, we estimated the effective population size of the dam and sire line to 72 and 44, respectively. In order to assess sequence variation in both lines, we sequenced the genomes of 70 boars at an average coverage of 16.69-fold. The boars explained 87.95 and 95.35% of the genetic diversity of the breeding populations of the dam and sire line, respectively. Reference-guided variant discovery using the GATK revealed 26,862,369 polymorphic sites. Principal component, admixture and F_ST_ analyses indicated considerable genetic differentiation between the lines. Genomic inbreeding quantified using runs of homozygosity was higher in the sire than dam line (0.28 vs 0.26). Using two complementary approaches (CLR and iHS), we detected 51 signatures of selection. However, only six signatures of selection overlapped between both lines. We used the sequenced haplotypes of the 70 key ancestors as a reference panel to call 22,618,811 genotypes in 175 pigs that had been sequenced at very low coverage (1.11-fold) using GLIMPSE. The genotype concordance, non-reference sensitivity and non-reference discrepancy between thus inferred and Illumina PorcineSNP60 BeadChip-called genotypes was 97.60, 98.73 and 3.24%, respectively. The low-pass sequencing-derived genomic relationship coefficients were highly correlated (r > 0.99) with those obtained from microarray genotyping.

**Conclusions:** We assessed genetic diversity within and between two lines of the Swiss Large White pig breed. Our analyses revealed considerable differentiation, even though the split into two populations occurred only few generations ago. The sequenced haplotypes of the key ancestor animals enabled us to implement genotyping by low-pass sequencing which offers an intriguing cost-effective approach to increase the variant density over current array-based genotyping by more than 350-fold.
