## Supplementary Table S1 for "Characterization of a haplotype-reference panel for genotyping by low-pass sequencing in Swiss Large White pigs"

OMIA code	Name	Gene	Position (duplications as reported previously)	Type of variant	Class/es of variant	EVA ID	Freq (Dam line)	Freq (Sire line)
OMIA�000209-9823	Dominant white	KIT	chr8: 41290153-41294436 bp	complex rearrangement	Complex rearrangement (all three causal polymorphisms - duplications + splice mutation)		1	1
OMIA 001743-9823	Coat colour, patch	KIT	chr8: 41290153-41294436 bp	duplication	560kb duplication DUP1		1	1
OMIA 001745-9823	White Belt	KIT	chr8: 41544915-41568690 bp, chr8: 41563823-41568624 bp	duplication	smaller duplications DUP2, DUP3/4		1	1
OMIA 001745-9823	White Belt	KIT	chr8: 41488472	SNP	synonymous_variant, 3_prime_UTR_variant, non_coding_transcript_exon_varian	rs328592739	0.03	0.013
OMIA 001216-9823	Coat colour, roan	KIT	chr8: 41486012	SNP	splice_donor_variant	rs345599765	0.424	0.487
OMIA 001199-9823	Recessive white	MC1R	chr6: 182120	insertion	upstream_gene_variant, downstream_gene_variant, non_coding_transcript_exon_variant, frameshift_variant		1	1
OMIA 000862-9823	Resistance to oedema disease (F18 receptor)	FUT1	chr6: 54079560	SNP	missense_variant, upstream_gene_variant, downstream_gene_variant	rs335979375	0	0.013
OMIA 001199-9823	Red color in Duroc	MC1R	chr6: 181461	SNP	upstream_gene_variant, missense_variant, downstream_gene_variant, non_coding_transcript_exon_variant	rs321432333	1	1
OMIA 001199-9823	Red color in Duroc	MC1R	chr6: 181697	SNP	upstream_gene_variant, missense_variant, downstream_gene_variant, non_coding_transcript_exon_variant	rs45435032	1	1
