## Supplementary Table S2 for "Characterization of a haplotype-reference panel for genotyping by low-pass sequencing in Swiss Large White pigs"

Chromosome	Start position	Stop position	Statistics	Population	Max value	Number of genes in the window	List in genes in the window
1	33700000	35600000	iHS	Sire	2.972604541	10	ENSSSCG00000004207 (= na), ENSSSCG00000033894 (= na), ENSSSCG00000042942 (= na), ENSSSCG00000045783 (= na), ENSSSCG00000049301 (= na), ENSSSCG00000048279 (= na), ENSSSCG00000004209 (= PTPRK), ENSSSCG00000047303 (= na), ENSSSCG00000039900 (= na), ENSSSCG00000024392 (= THEMIS),
1	35700000	37600000	iHS	Sire	2.548557699	11	ENSSSCG00000004216 (= ECHDC1), ENSSSCG00000004217 (= RNF146), ENSSSCG00000004218 (= RSPO3), ENSSSCG00000042355 (= na), ENSSSCG00000042137 (= na), ENSSSCG00000045632 (= CENPW), ENSSSCG00000004220 (= TRMT11), ENSSSCG00000004221 (= HINT3), ENSSSCG00000004222 (= NCOA7), ENSSSCG00000050451 (= na), ENSSSCG00000004223 (= HEY2),
1	51100000	53000000	iHS	Sire	2.530682826	19	ENSSSCG00000044120 (= na), ENSSSCG00000043325 (= na), ENSSSCG00000004279 (= OGFRL1), ENSSSCG00000042201 (= na), ENSSSCG00000048869 (= na), ENSSSCG00000047571 (= na), ENSSSCG00000019520 (= ssc-mir-30c-2), ENSSSCG00000042663 (= na), ENSSSCG00000019941 (= ssc-mir-30a), ENSSSCG00000020544 (= SNORA70), ENSSSCG00000046159 (= na), ENSSSCG00000004280 (= RIMS1), ENSSSCG00000018440 (= U6), ENSSSCG000000345…
1	51400000	53700000	iHS	Dam	2.64713647	18	ENSSSCG00000019941 (= ssc-mir-30a), ENSSSCG00000020544 (= SNORA70), ENSSSCG00000046159 (= na), ENSSSCG00000004280 (= RIMS1), ENSSSCG00000018440 (= U6), ENSSSCG00000034571 (= U6), ENSSSCG00000004281 (= KCNQ5), ENSSSCG00000046325 (= na), ENSSSCG00000049177 (= na), ENSSSCG00000050380 (= na), ENSSSCG00000004283 (= DPPA5), ENSSSCG00000004284 (= na), ENSSSCG00000004285 (= OOEP), ENSSSCG00000004287 (= n…
1	142700000	144700000	iHS	Dam	3.135967013	13	ENSSSCG00000004839 (= na), ENSSSCG00000004840 (= OTUD7A), ENSSSCG00000019568 (= U6), ENSSSCG00000026006 (= KLF13), ENSSSCG00000048005 (= na), ENSSSCG00000038208 (= na), ENSSSCG00000039035 (= na), ENSSSCG00000004843 (= TRPM1), ENSSSCG00000004844 (= MTMR10), ENSSSCG00000004845 (= FAN1), ENSSSCG00000004847 (= MPHOSPH10), ENSSSCG00000035696 (= MCEE), ENSSSCG00000004849 (= APBA2),
1	144000000	147000000	CLR	Sire	5527.839237	23	ENSSSCG00000004849 (= APBA2), ENSSSCG00000004850 (= FAM189A1), ENSSSCG00000004854 (= TJP1), ENSSSCG00000050965 (= na), ENSSSCG00000033540 (= na), ENSSSCG00000050846 (= na), ENSSSCG00000005781 (= TARSL2), ENSSSCG00000005782 (= TM2D3), ENSSSCG00000040655 (= U6), ENSSSCG00000005785 (= PCSK6), ENSSSCG00000005786 (= SNRPA1), ENSSSCG00000047496 (= na), ENSSSCG00000005787 (= CTDP1), ENSSSCG00000040252 (…
1	144300000	146200000	iHS	Sire	2.633407752	16	ENSSSCG00000004850 (= FAM189A1), ENSSSCG00000004854 (= TJP1), ENSSSCG00000050965 (= na), ENSSSCG00000033540 (= na), ENSSSCG00000050846 (= na), ENSSSCG00000005781 (= TARSL2), ENSSSCG00000005782 (= TM2D3), ENSSSCG00000040655 (= U6), ENSSSCG00000005785 (= PCSK6), ENSSSCG00000005786 (= SNRPA1), ENSSSCG00000047496 (= na), ENSSSCG00000005787 (= CTDP1), ENSSSCG00000040252 (= na), ENSSSCG00000037335 (= n…
1	158400000	160300000	iHS	Sire	2.592025181	16	ENSSSCG00000046336 (= na), ENSSSCG00000020464 (= U6), ENSSSCG00000048150 (= na), ENSSSCG00000004896 (= PHLPP1), ENSSSCG00000004897 (= ZCCHC2), ENSSSCG00000039179 (= na), ENSSSCG00000041383 (= na), ENSSSCG00000004898 (= TNFRSF11A), ENSSSCG00000004899 (= RELCH), ENSSSCG00000051721 (= na), ENSSSCG00000004901 (= PIGN), ENSSSCG00000050416 (= na), ENSSSCG00000004902 (= RNF152), ENSSSCG00000034988 (= na…
1	218400000	221300000	CLR	Dam	6252.741553	20	ENSSSCG00000039823 (= na), ENSSSCG00000021003 (= Metazoa_SRP), ENSSSCG00000005227 (= PUM3), ENSSSCG00000005228 (= KCNV2), ENSSSCG00000005229 (= VLDLR), ENSSSCG00000040670 (= na), ENSSSCG00000005232 (= SMARCA2), ENSSSCG00000041522 (= na), ENSSSCG00000050207 (= na), ENSSSCG00000032324 (= na), ENSSSCG00000033488 (= U6), ENSSSCG00000044946 (= na), ENSSSCG00000046403 (= na), ENSSSCG00000047233 (= na),…
1	226500000	228900000	CLR	Dam	6103.551825	10	ENSSSCG00000005268 (= RORB), ENSSSCG00000005269 (= TRPM6), ENSSSCG00000048925 (= na), ENSSSCG00000031382 (= C9orf40), ENSSSCG00000005271 (= CARNMT1), ENSSSCG00000005272 (= NMRK1), ENSSSCG00000005273 (= OSTF1), ENSSSCG00000049398 (= na), ENSSSCG00000045514 (= na), ENSSSCG00000041324 (= na),
2	50200000	60600000	CLR	Sire	13402.70572	278	ENSSSCG00000040165 (= na), ENSSSCG00000051743 (= na), ENSSSCG00000014467 (= na), ENSSSCG00000037859 (= na), ENSSSCG00000036276 (= na), ENSSSCG00000048072 (= na), ENSSSCG00000013983 (= JMJD4), ENSSSCG00000013984 (= SNAP47), ENSSSCG00000048546 (= na), ENSSSCG00000024671 (= WNT9A), ENSSSCG00000029870 (= WNT3A), ENSSSCG00000013992 (= ARF1), ENSSSCG00000013991 (= C1orf35), ENSSSCG00000029050 (= MRPL55…
2	52200000	54100000	iHS	Sire	3.208728326	40	ENSSSCG00000013976 (= na), ENSSSCG00000051631 (= na), ENSSSCG00000030672 (= ZNF692), ENSSSCG00000013978 (= ZNF672), ENSSSCG00000025900 (= SH3BP5L), ENSSSCG00000048773 (= na), ENSSSCG00000013973 (= na), ENSSSCG00000046926 (= na), ENSSSCG00000039869 (= na), ENSSSCG00000033119 (= na), ENSSSCG00000032625 (= na), ENSSSCG00000038039 (= na), ENSSSCG00000047104 (= na), ENSSSCG00000035450 (= na), ENSSSCG0…
3	122600000	124900000	CLR	Sire	7579.71493	24	ENSSSCG00000043944 (= na), ENSSSCG00000008664 (= LRATD1), ENSSSCG00000045589 (= na), ENSSSCG00000048577 (= na), ENSSSCG00000042932 (= na), ENSSSCG00000036245 (= U6), ENSSSCG00000049386 (= na), ENSSSCG00000042494 (= U2), ENSSSCG00000041405 (= na), ENSSSCG00000042068 (= na), ENSSSCG00000045521 (= na), ENSSSCG00000051420 (= na), ENSSSCG00000040277 (= na), ENSSSCG00000051212 (= na), ENSSSCG0000003908…
3	122900000	124900000	CLR	Dam	5647.868432	22	ENSSSCG00000045589 (= na), ENSSSCG00000048577 (= na), ENSSSCG00000042932 (= na), ENSSSCG00000036245 (= U6), ENSSSCG00000049386 (= na), ENSSSCG00000042494 (= U2), ENSSSCG00000041405 (= na), ENSSSCG00000042068 (= na), ENSSSCG00000045521 (= na), ENSSSCG00000051420 (= na), ENSSSCG00000040277 (= na), ENSSSCG00000051212 (= na), ENSSSCG00000039080 (= TRIB2), ENSSSCG00000047736 (= na), ENSSSCG00000049024…
4	81300000	83900000	CLR	Dam	5191.836733	42	ENSSSCG00000006287 (= SELL), ENSSSCG00000006288 (= SELP), ENSSSCG00000006289 (= F5), ENSSSCG00000006290 (= SLC19A2), ENSSSCG00000028804 (= CCDC181), ENSSSCG00000022396 (= BLZF1), ENSSSCG00000006294 (= NME7), ENSSSCG00000046173 (= na), ENSSSCG00000045997 (= na), ENSSSCG00000041135 (= na), ENSSSCG00000006296 (= ATP1B1), ENSSSCG00000048249 (= na), ENSSSCG00000048363 (= na), ENSSSCG00000033890 (= na)…
5	26500000	28400000	iHS	Sire	3.126062139	11	ENSSSCG00000041120 (= na), ENSSSCG00000000457 (= USP15), ENSSSCG00000000458 (= MON2), ENSSSCG00000019827 (= MIRLET7I), ENSSSCG00000036751 (= PPM1H), ENSSSCG00000048909 (= na), ENSSSCG00000033383 (= AVPR1A), ENSSSCG00000046080 (= na), ENSSSCG00000042847 (= na), ENSSSCG00000019272 (= U6), ENSSSCG00000000462 (= RXYLT1),
5	60200000	62200000	CLR	Sire	5333.555828	48	ENSSSCG00000000623 (= BCL2L14), ENSSSCG00000024152 (= ETV6), ENSSSCG00000050490 (= na), ENSSSCG00000019782 (= na), ENSSSCG00000049579 (= na), ENSSSCG00000040242 (= na), ENSSSCG00000000629 (= TP23), ENSSSCG00000043063 (= na), ENSSSCG00000037609 (= na), ENSSSCG00000038461 (= na), ENSSSCG00000045961 (= na), ENSSSCG00000047316 (= na), ENSSSCG00000044781 (= na), ENSSSCG00000038925 (= TAS2R10), ENSSSCG…
5	81400000	83300000	CLR	Dam	4794.218047	29	ENSSSCG00000032915 (= U6), ENSSSCG00000047596 (= na), ENSSSCG00000045039 (= na), ENSSSCG00000046391 (= na), ENSSSCG00000048211 (= na), ENSSSCG00000042336 (= na), ENSSSCG00000000857 (= IGF1), ENSSSCG00000000859 (= PARPBP), ENSSSCG00000048040 (= na), ENSSSCG00000000858 (= PMCH), ENSSSCG00000018311 (= U6), ENSSSCG00000000860 (= NUP37), ENSSSCG00000036075 (= WASHC3), ENSSSCG00000023972 (= DRAM1), ENS…
5	83600000	85500000	iHS	Dam	2.463978692	24	ENSSSCG00000000875 (= NR1H4), ENSSSCG00000038946 (= SLC17A8), ENSSSCG00000000877 (= SCYL2), ENSSSCG00000018270 (= U6), ENSSSCG00000036721 (= DEPDC4), ENSSSCG00000025682 (= ACTR6), ENSSSCG00000026697 (= UHRF1BP1L), ENSSSCG00000041533 (= na), ENSSSCG00000022083 (= ANKS1B), ENSSSCG00000050712 (= na), ENSSSCG00000037573 (= na), ENSSSCG00000000883 (= na), ENSSSCG00000050703 (= na), ENSSSCG00000000884 …
6	25900000	27800000	iHS	Dam	2.546452296	30	ENSSSCG00000048756 (= na), ENSSSCG00000051758 (= na), ENSSSCG00000041342 (= na), ENSSSCG00000048336 (= na), ENSSSCG00000047161 (= na), ENSSSCG00000047022 (= na), ENSSSCG00000036151 (= U6), ENSSSCG00000046555 (= na), ENSSSCG00000035772 (= CDH5), ENSSSCG00000033191 (= BEAN1), ENSSSCG00000044206 (= na), ENSSSCG00000038053 (= TK2), ENSSSCG00000031161 (= CKLF), ENSSSCG00000035857 (= na), ENSSSCG000000…
6	26400000	28300000	CLR	Dam	4659.184839	60	ENSSSCG00000041342 (= na), ENSSSCG00000048336 (= na), ENSSSCG00000047161 (= na), ENSSSCG00000047022 (= na), ENSSSCG00000036151 (= U6), ENSSSCG00000046555 (= na), ENSSSCG00000035772 (= CDH5), ENSSSCG00000033191 (= BEAN1), ENSSSCG00000044206 (= na), ENSSSCG00000038053 (= TK2), ENSSSCG00000031161 (= CKLF), ENSSSCG00000035857 (= na), ENSSSCG00000031837 (= CMTM2), ENSSSCG00000038151 (= CMTM3), ENSSSCG…
6	64900000	66900000	iHS	Dam	2.713014612	16	ENSSSCG00000024223 (= ARHGEF16), ENSSSCG00000024678 (= MEGF6), ENSSSCG00000019934 (= ssc-mir-551a), ENSSSCG00000003359 (= TPRG1L), ENSSSCG00000003360 (= WRAP73), ENSSSCG00000025685 (= TP73), ENSSSCG00000039233 (= na), ENSSSCG00000036305 (= SMIM1), ENSSSCG00000039516 (= LRRC47), ENSSSCG00000003362 (= CEP104), ENSSSCG00000020449 (= ssc-mir-2320), ENSSSCG00000021436 (= DFFB), ENSSSCG00000031102 (= C…
6	65800000	69300000	iHS	Sire	2.942262768	32	ENSSSCG00000031344 (= AJAP1), ENSSSCG00000029843 (= NPHP4), ENSSSCG00000020749 (= KCNAB2), ENSSSCG00000003366 (= CHD5), ENSSSCG00000003369 (= RPL22), ENSSSCG00000003368 (= RNF207), ENSSSCG00000003370 (= HES3), ENSSSCG00000003371 (= GPR153), ENSSSCG00000003377 (= ACOT7), ENSSSCG00000046864 (= na), ENSSSCG00000034297 (= HES2), ENSSSCG00000003374 (= ESPN), ENSSSCG00000003376 (= PLEKHG5), ENSSSCG0000…
6	108000000	111200000	CLR	Dam	6366.798717	28	ENSSSCG00000045581 (= na), ENSSSCG00000049940 (= na), ENSSSCG00000046493 (= na), ENSSSCG00000003705 (= CABLES1), ENSSSCG00000040452 (= TMEM241), ENSSSCG00000029518 (= RIOK3), ENSSSCG00000026851 (= RMC1), ENSSSCG00000003707 (= NPC1), ENSSSCG00000003708 (= ANKRD29), ENSSSCG00000003709 (= LAMA3), ENSSSCG00000040911 (= na), ENSSSCG00000003710 (= TTC39C), ENSSSCG00000003711 (= CABYR), ENSSSCG000000037…
6	112500000	115300000	CLR	Dam	8459.744819	12	ENSSSCG00000051156 (= na), ENSSSCG00000019533 (= U6), ENSSSCG00000049932 (= na), ENSSSCG00000045075 (= na), ENSSSCG00000043812 (= na), ENSSSCG00000041345 (= na), ENSSSCG00000042553 (= na), ENSSSCG00000045655 (= na), ENSSSCG00000042793 (= na), ENSSSCG00000024800 (= DSC2), ENSSSCG00000003726 (= DSC1), ENSSSCG00000020694 (= DSG1),
6	128000000	130300000	iHS	Dam	2.534093698	32	ENSSSCG00000038475 (= na), ENSSSCG00000038632 (= ADNP2), ENSSSCG00000005773 (= RBFA), ENSSSCG00000048916 (= na), ENSSSCG00000023376 (= PARD6G), ENSSSCG00000041564 (= na), ENSSSCG00000044400 (= na), ENSSSCG00000045767 (= na), ENSSSCG00000045268 (= na), ENSSSCG00000003753 (= na), ENSSSCG00000003754 (= na), ENSSSCG00000043832 (= na), ENSSSCG00000041327 (= na), ENSSSCG00000003755 (= MCOLN2), ENSSSCG0…
7	26400000	28300000	iHS	Dam	3.404232961	13	ENSSSCG00000001484 (= TINAG), ENSSSCG00000001485 (= MLIP), ENSSSCG00000047125 (= na), ENSSSCG00000043787 (= na), ENSSSCG00000001486 (= LRRC1), ENSSSCG00000001487 (= KLHL31), ENSSSCG00000046312 (= na), ENSSSCG00000001488 (= GCLC), ENSSSCG00000032093 (= na), ENSSSCG00000051221 (= na), ENSSSCG00000048765 (= na), ENSSSCG00000001490 (= KHDRBS2), ENSSSCG00000046478 (= na),
7	94900000	96800000	iHS	Sire	2.566254767	13	ENSSSCG00000046950 (= na), ENSSSCG00000033093 (= RGS6), ENSSSCG00000045273 (= na), ENSSSCG00000042958 (= na), ENSSSCG00000002333 (= DPF3), ENSSSCG00000043323 (= na), ENSSSCG00000028159 (= na), ENSSSCG00000002337 (= ZFYVE1), ENSSSCG00000019086 (= na), ENSSSCG00000028663 (= RBM25), ENSSSCG00000002340 (= PSEN1), ENSSSCG00000002341 (= PAPLN), ENSSSCG00000022178 (= NUMB),
8	48600000	52400000	CLR	Sire	7184.881209	17	ENSSSCG00000020037 (= U6), ENSSSCG00000027183 (= FSTL5), ENSSSCG00000018686 (= na), ENSSSCG00000050575 (= na), ENSSSCG00000045819 (= na), ENSSSCG00000041427 (= na), ENSSSCG00000008887 (= NAF1), ENSSSCG00000050630 (= na), ENSSSCG00000050729 (= na), ENSSSCG00000049421 (= na), ENSSSCG00000008888 (= NPY1R), ENSSSCG00000008889 (= NPY5R), ENSSSCG00000042241 (= na), ENSSSCG00000026079 (= TKTL2), ENSSSCG…
8	63500000	65400000	iHS	Sire	2.937891334	7	ENSSSCG00000049899 (= na), ENSSSCG00000041381 (= na), ENSSSCG00000041846 (= na), ENSSSCG00000049047 (= na), ENSSSCG00000020337 (= na), ENSSSCG00000008921 (= CENPC), ENSSSCG00000008923 (= STAP1),
8	107400000	109600000	CLR	Dam	7637.522749	5	ENSSSCG00000033834 (= NDST4), ENSSSCG00000031904 (= UGT8), ENSSSCG00000041159 (= na), ENSSSCG00000009123 (= CAMK2D), ENSSSCG00000009122 (= ARSJ),
9	84800000	86700000	iHS	Dam	2.454083632	19	ENSSSCG00000043100 (= na), ENSSSCG00000015357 (= MEOX2), ENSSSCG00000046863 (= na), ENSSSCG00000041560 (= na), ENSSSCG00000048170 (= na), ENSSSCG00000015358 (= CRPPA), ENSSSCG00000051224 (= na), ENSSSCG00000032864 (= na), ENSSSCG00000021126 (= SOSTDC1), ENSSSCG00000015361 (= LRRC72), ENSSSCG00000015360 (= ANKMY2), ENSSSCG00000023118 (= BZW2), ENSSSCG00000015362 (= TSPAN13), ENSSSCG00000015363 (= …
9	136900000	139500000	iHS	Dam	4.110862591	22	ENSSSCG00000047256 (= na), ENSSSCG00000043753 (= na), ENSSSCG00000043003 (= na), ENSSSCG00000042276 (= na), ENSSSCG00000039253 (= U6), ENSSSCG00000051334 (= na), ENSSSCG00000042226 (= na), ENSSSCG00000045585 (= na), ENSSSCG00000046497 (= na), ENSSSCG00000046787 (= na), ENSSSCG00000047174 (= na), ENSSSCG00000042436 (= na), ENSSSCG00000043470 (= na), ENSSSCG00000048707 (= na), ENSSSCG00000015636 (=…
9	138300000	140500000	CLR	Dam	7031.138764	11	ENSSSCG00000042436 (= na), ENSSSCG00000043470 (= na), ENSSSCG00000048707 (= na), ENSSSCG00000015636 (= VSTM2A), ENSSSCG00000035434 (= SEC61G), ENSSSCG00000045646 (= na), ENSSSCG00000042250 (= na), ENSSSCG00000047015 (= na), ENSSSCG00000050036 (= na), ENSSSCG00000022126 (= EGFR), ENSSSCG00000045406 (= na),
10	9400000	11700000	iHS	Sire	3.681122638	37	ENSSSCG00000039095 (= na), ENSSSCG00000045336 (= na), ENSSSCG00000010820 (= na), ENSSSCG00000010821 (= EPRS), ENSSSCG00000010822 (= BPNT1), ENSSSCG00000010823 (= IARS2), ENSSSCG00000032560 (= ssc-mir-215), ENSSSCG00000040000 (= ssc-mir-194b), ENSSSCG00000010824 (= RAB3GAP2), ENSSSCG00000035486 (= ssc-mir-664), ENSSSCG00000018308 (= SNORA36B), ENSSSCG00000019397 (= U6), ENSSSCG00000010825 (= MARK1…
10	31000000	32900000	iHS	Dam	2.472722759	36	ENSSSCG00000034203 (= C9orf64), ENSSSCG00000021571 (= KIF27), ENSSSCG00000026087 (= GKAP1), ENSSSCG00000049051 (= na), ENSSSCG00000021005 (= UBQLN1), ENSSSCG00000035132 (= IDNK), ENSSSCG00000010962 (= FRMD3), ENSSSCG00000035626 (= na), ENSSSCG00000044748 (= na), ENSSSCG00000049178 (= na), ENSSSCG00000040707 (= na), ENSSSCG00000038162 (= CCL21), ENSSSCG00000038502 (= U6), ENSSSCG00000010966 (= CCL…
12	2900000	4800000	iHS	Dam	2.540433943	43	ENSSSCG00000051663 (= na), ENSSSCG00000032411 (= ENGASE), ENSSSCG00000035511 (= C1QTNF1), ENSSSCG00000038130 (= CANT1), ENSSSCG00000036383 (= LGALS3BP), ENSSSCG00000017164 (= na), ENSSSCG00000017165 (= na), ENSSSCG00000017167 (= CYTH1), ENSSSCG00000036056 (= DNAH17), ENSSSCG00000036308 (= PGS1), ENSSSCG00000037120 (= TK1), ENSSSCG00000036956 (= SOCS3), ENSSSCG00000033883 (= na), ENSSSCG0000003536…
13	71600000	74200000	CLR	Dam	6711.251247	40	ENSSSCG00000042689 (= na), ENSSSCG00000047521 (= na), ENSSSCG00000040879 (= CNBP), ENSSSCG00000051317 (= na), ENSSSCG00000048156 (= na), ENSSSCG00000011616 (= COPG1), ENSSSCG00000011611 (= HMCES), ENSSSCG00000011615 (= RAB7A), ENSSSCG00000011612 (= RPN1), ENSSSCG00000044633 (= na), ENSSSCG00000011618 (= GATA2), ENSSSCG00000047127 (= DNAJB8), ENSSSCG00000011617 (= na), ENSSSCG00000011619 (= EEFSEC…
13	82400000	84300000	iHS	Dam	2.652159849	24	ENSSSCG00000041863 (= na), ENSSSCG00000040019 (= na), ENSSSCG00000045219 (= na), ENSSSCG00000029774 (= RNF7), ENSSSCG00000045563 (= na), ENSSSCG00000011675 (= GRK7), ENSSSCG00000011676 (= na), ENSSSCG00000037647 (= TFDP2), ENSSSCG00000036302 (= na), ENSSSCG00000048998 (= na), ENSSSCG00000034370 (= na), ENSSSCG00000046587 (= na), ENSSSCG00000011677 (= GK5), ENSSSCG00000051068 (= na), ENSSSCG000000…
13	140000000	147200000	CLR	Dam	12837.58406	82	ENSSSCG00000047784 (= na), ENSSSCG00000049029 (= na), ENSSSCG00000011889 (= GSK3B), ENSSSCG00000033838 (= ssc-mir-6529), ENSSSCG00000011890 (= NR1I2), ENSSSCG00000011892 (= na), ENSSSCG00000011893 (= COX17), ENSSSCG00000011894 (= POPDC2), ENSSSCG00000011895 (= PLA1A), ENSSSCG00000051565 (= na), ENSSSCG00000011896 (= ADPRH), ENSSSCG00000051771 (= na), ENSSSCG00000011899 (= CD80), ENSSSCG0000003763…
13	143800000	146100000	CLR	Sire	5487.428197	14	ENSSSCG00000019624 (= na), ENSSSCG00000031244 (= GAP43), ENSSSCG00000024302 (= na), ENSSSCG00000026113 (= ZBTB20), ENSSSCG00000050746 (= na), ENSSSCG00000035267 (= na), ENSSSCG00000029267 (= TIGIT), ENSSSCG00000011911 (= DRD3), ENSSSCG00000011912 (= QTRT2), ENSSSCG00000011913 (= CCDC191), ENSSSCG00000045222 (= na), ENSSSCG00000009126 (= na), ENSSSCG00000011914 (= ZDHHC23), ENSSSCG00000020373 (= U…
13	145100000	147000000	iHS	Sire	2.869299047	25	ENSSSCG00000035267 (= na), ENSSSCG00000029267 (= TIGIT), ENSSSCG00000011911 (= DRD3), ENSSSCG00000011912 (= QTRT2), ENSSSCG00000011913 (= CCDC191), ENSSSCG00000045222 (= na), ENSSSCG00000009126 (= na), ENSSSCG00000011914 (= ZDHHC23), ENSSSCG00000011915 (= GRAMD1C), ENSSSCG00000020373 (= U6), ENSSSCG00000011916 (= ATP6V1A), ENSSSCG00000011917 (= NAA50), ENSSSCG00000011918 (= USF3), ENSSSCG00000024…
13	148000000	149900000	iHS	Sire	2.621103917	6	ENSSSCG00000023993 (= CD96), ENSSSCG00000011936 (= ZBED2), ENSSSCG00000011933 (= NECTIN3), ENSSSCG00000030335 (= na), ENSSSCG00000048973 (= na), ENSSSCG00000049678 (= na),
13	148700000	150600000	iHS	Dam	2.667410383	13	ENSSSCG00000048973 (= na), ENSSSCG00000049678 (= na), ENSSSCG00000048592 (= na), ENSSSCG00000019991 (= na), ENSSSCG00000048620 (= na), ENSSSCG00000028370 (= U6), ENSSSCG00000044778 (= na), ENSSSCG00000031524 (= DPPA2), ENSSSCG00000040999 (= na), ENSSSCG00000037289 (= U6), ENSSSCG00000047305 (= na), ENSSSCG00000032588 (= C3orf85), ENSSSCG00000011937 (= MORC1),
13	150500000	152400000	CLR	Dam	4777.04578	22	ENSSSCG00000023842 (= TRAT1), ENSSSCG00000011939 (= RETNLB), ENSSSCG00000044995 (= na), ENSSSCG00000011940 (= DZIP3), ENSSSCG00000050552 (= na), ENSSSCG00000043868 (= na), ENSSSCG00000041865 (= na), ENSSSCG00000033593 (= CIP2A), ENSSSCG00000043750 (= na), ENSSSCG00000022175 (= MYH15), ENSSSCG00000027275 (= HHLA2), ENSSSCG00000011941 (= IFT57), ENSSSCG00000050493 (= na), ENSSSCG00000011942 (= CD47…
13	190600000	192500000	iHS	Sire	2.553723764	19	ENSSSCG00000019480 (= U6), ENSSSCG00000044448 (= na), ENSSSCG00000044390 (= na), ENSSSCG00000048445 (= na), ENSSSCG00000051384 (= na), ENSSSCG00000048685 (= na), ENSSSCG00000045188 (= U2), ENSSSCG00000051259 (= na), ENSSSCG00000043820 (= na), ENSSSCG00000039588 (= U6), ENSSSCG00000046140 (= na), ENSSSCG00000051499 (= na), ENSSSCG00000044187 (= na), ENSSSCG00000028724 (= N6AMT1), ENSSSCG0000004755…
14	140600000	142600000	iHS	Sire	3.767041906	42	ENSSSCG00000023681 (= PWWP2B), ENSSSCG00000047456 (= na), ENSSSCG00000041379 (= na), ENSSSCG00000046058 (= na), ENSSSCG00000010765 (= INPP5A), ENSSSCG00000036098 (= NKX6-2), ENSSSCG00000010768 (= CFAP46), ENSSSCG00000047411 (= na), ENSSSCG00000039199 (= ADGRA1), ENSSSCG00000010770 (= KNDC1), ENSSSCG00000010771 (= na), ENSSSCG00000018728 (= ssc-mir-202), ENSSSCG00000010772 (= ADAM8), ENSSSCG000000…
15	91700000	94000000	CLR	Dam	5798.470806	14	ENSSSCG00000025134 (= FAM171B), ENSSSCG00000016030 (= ZSWIM2), ENSSSCG00000038276 (= na), ENSSSCG00000046703 (= na), ENSSSCG00000016031 (= CALCRL), ENSSSCG00000033802 (= U5), ENSSSCG00000016032 (= TFPI), ENSSSCG00000047809 (= na), ENSSSCG00000050622 (= na), ENSSSCG00000016033 (= GULP1), ENSSSCG00000046653 (= U6), ENSSSCG00000046659 (= na), ENSSSCG00000016034 (= COL3A1), ENSSSCG00000016035 (= COL5…
15	96100000	98400000	CLR	Sire	5979.034504	12	ENSSSCG00000045350 (= na), ENSSSCG00000045307 (= na), ENSSSCG00000050974 (= na), ENSSSCG00000048686 (= na), ENSSSCG00000045621 (= na), ENSSSCG00000016062 (= NABP1), ENSSSCG00000044997 (= na), ENSSSCG00000026618 (= CAVIN2), ENSSSCG00000038637 (= na), ENSSSCG00000016064 (= TMEFF2), ENSSSCG00000046205 (= na), ENSSSCG00000049246 (= U2),
16	16700000	18600000	iHS	Sire	2.816114973	16	ENSSSCG00000043218 (= na), ENSSSCG00000048639 (= na), ENSSSCG00000044848 (= na), ENSSSCG00000045747 (= na), ENSSSCG00000032931 (= CDH6), ENSSSCG00000016809 (= DROSHA), ENSSSCG00000016808 (= C5orf22), ENSSSCG00000046317 (= na), ENSSSCG00000038326 (= na), ENSSSCG00000030991 (= na), ENSSSCG00000042498 (= na), ENSSSCG00000016810 (= na), ENSSSCG00000051148 (= na), ENSSSCG00000031705 (= na), ENSSSCG000…
17	3000000	5100000	iHS	Dam	2.496213352	15	ENSSSCG00000049251 (= na), ENSSSCG00000046289 (= na), ENSSSCG00000042608 (= na), ENSSSCG00000021988 (= TUSC3), ENSSSCG00000041353 (= na), ENSSSCG00000038686 (= na), ENSSSCG00000006979 (= MSR1), ENSSSCG00000044505 (= na), ENSSSCG00000044006 (= U2), ENSSSCG00000006980 (= FGF20), ENSSSCG00000006981 (= MICU3), ENSSSCG00000006982 (= ZDHHC2), ENSSSCG00000006983 (= CNOT7), ENSSSCG00000006984 (= VPS37A),…
